# Spatial Transcriptomics Unveils the Blueprint of Mammalian Lung Development

**DOI:** 10.1101/2025.04.05.647413

**Authors:** Mingyue Chen, Junjie Lv, Qiao Zhang, Qian Gong, Ting Zhao, Zhenping Chen, Haishen Xu, Nan Zhou, Shan Jiang, Jian Du, Xuepeng Chen, Yuwen Ke

## Abstract

Mammalian lung development is a complex, highly orchestrated process involving the precise coordination of diverse cell types. Despite significant advances, the spatial gene expression patterns and regulatory mechanisms within the developmental niches of different lung structures remain incompletely understood. In this study, we present a comprehensive spatial transcriptomic atlas of mouse lung development, spanning from the early pseudoglandular to the alveolar stage. We further uncover transcription factor (TF) regulation landscapes by integrating spatial epigenome, including novel TF-eRegulons critical for epithelial progenitors during early lung development. Our analysis also identifies hundreds of spatiotemporally dynamic cell-cell communications, such as *BMP8B*-mediated ligand-receptor signaling enriched in airway branching. Notably, we delineate the distinct developmental trajectories of alveolar AT1 and AT2 cells and reveal that collagen pathways facilitate their spatial convergence, forming primary alveoli during the canalicular-saccular transition. Together, this spatial transcriptomic atlas provides a foundational resource for understanding the complex cellular and molecular orchestration underlying mammalian lung development.
