## Supplementary Table 1 for "Spatial Transcriptomics Unveils the Blueprint of Mammalian Lung Development"

### Sheet: Sheet1
PCR oligo and DNA barcode sequences for spatial transcriptome (and epigenome) library preparation.
Name	Sequence(5' to 3')
RT primer	/5Phos/GTGCGAACTCAGACCAGATGTGTATAAGAGACAGNNNNNNNNNN/iBiodT/TTTTTTTTTTTTTTVN
Round 1 linker	GGTCTGAGTTCGCACTCGGACGATCATGGG
Round 2 linker	CAAGTATGCAGCGCGCGAAACATCGGCCAC
Round 1 blocking	CCCATGATCGTCCGAGTGCGAACTCAGACC
Round 2 blocking	GTGGCCGATGTTTCGCGCGCTGCATACTTG
TSO	AAGCAGTGGTATCAACGCAGAGTGAATrGrG+G
RNA_PCR_primer	AAGCAGTGGTATCAACGCAGAGT
cDNA_ampli_R	GTCTCGTGGGCTCGGAGATGTGTAT
TN5_Read1_RNA	TCGTCGGCAGCGTCAGATGTGTATAAGAGACAG
TN5_ME_RNA	CTGTCTCTTATACACATCT
ATAC_Read2	/5Phos/GTGCGAACTCAGACCAGATGTGTATAAGAGACAG
ATAC_Read1	TCGTCGGCAGCGTCAGATGTGTATAAGAGACAG
ATAC_ME	/5Phos/C*T*G* T*C*T* C*T*T* A*T*A* C*A*/3ddC/
Spatial Barcodes
Round1_01	/5Phos/CGCGCTGCATACTTGAACGTGATCCCATGATCGTCCGA
Round1_02	/5Phos/CGCGCTGCATACTTGAAACATCGCCCATGATCGTCCGA
Round1_03	/5Phos/CGCGCTGCATACTTGATGCCTAACCCATGATCGTCCGA
Round1_04	/5Phos/CGCGCTGCATACTTGAGTGGTCACCCATGATCGTCCGA
Round1_05	/5Phos/CGCGCTGCATACTTGACCACTGTCCCATGATCGTCCGA
Round1_06	/5Phos/CGCGCTGCATACTTGACATTGGCCCCATGATCGTCCGA
Round1_07	/5Phos/CGCGCTGCATACTTGCAGATCTGCCCATGATCGTCCGA
Round1_08	/5Phos/CGCGCTGCATACTTGCATCAAGTCCCATGATCGTCCGA
Round1_09	/5Phos/CGCGCTGCATACTTGCGCTGATCCCCATGATCGTCCGA
Round1_10	/5Phos/CGCGCTGCATACTTGACAAGCTACCCATGATCGTCCGA
Round1_11	/5Phos/CGCGCTGCATACTTGCTGTAGCCCCCATGATCGTCCGA
Round1_12	/5Phos/CGCGCTGCATACTTGAGTACAAGCCCATGATCGTCCGA
Round1_13	/5Phos/CGCGCTGCATACTTGAACAACCACCCATGATCGTCCGA
Round1_14	/5Phos/CGCGCTGCATACTTGAACCGAGACCCATGATCGTCCGA
Round1_15	/5Phos/CGCGCTGCATACTTGAACGCTTACCCATGATCGTCCGA
Round1_16	/5Phos/CGCGCTGCATACTTGAAGACGGACCCATGATCGTCCGA
Round1_17	/5Phos/CGCGCTGCATACTTGAAGGTACACCCATGATCGTCCGA
Round1_18	/5Phos/CGCGCTGCATACTTGACACAGAACCCATGATCGTCCGA
Round1_19	/5Phos/CGCGCTGCATACTTGACAGCAGACCCATGATCGTCCGA
Round1_20	/5Phos/CGCGCTGCATACTTGACCTCCAACCCATGATCGTCCGA
Round1_21	/5Phos/CGCGCTGCATACTTGACGCTCGACCCATGATCGTCCGA
Round1_22	/5Phos/CGCGCTGCATACTTGACGTATCACCCATGATCGTCCGA
Round1_23	/5Phos/CGCGCTGCATACTTGACTATGCACCCATGATCGTCCGA
Round1_24	/5Phos/CGCGCTGCATACTTGAGAGTCAACCCATGATCGTCCGA
Round1_25	/5Phos/CGCGCTGCATACTTGAGATCGCACCCATGATCGTCCGA
Round1_26	/5Phos/CGCGCTGCATACTTGAGCAGGAACCCATGATCGTCCGA
Round1_27	/5Phos/CGCGCTGCATACTTGAGTCACTACCCATGATCGTCCGA
Round1_28	/5Phos/CGCGCTGCATACTTGATCCTGTACCCATGATCGTCCGA
Round1_29	/5Phos/CGCGCTGCATACTTGATTGAGGACCCATGATCGTCCGA
Round1_30	/5Phos/CGCGCTGCATACTTGCAACCACACCCATGATCGTCCGA
Round1_31	/5Phos/CGCGCTGCATACTTGGACTAGTACCCATGATCGTCCGA
Round1_32	/5Phos/CGCGCTGCATACTTGCAATGGAACCCATGATCGTCCGA
Round1_33	/5Phos/CGCGCTGCATACTTGCACTTCGACCCATGATCGTCCGA
Round1_34	/5Phos/CGCGCTGCATACTTGCAGCGTTACCCATGATCGTCCGA
Round1_35	/5Phos/CGCGCTGCATACTTGCATACCAACCCATGATCGTCCGA
Round1_36	/5Phos/CGCGCTGCATACTTGCCAGTTCACCCATGATCGTCCGA
Round1_37	/5Phos/CGCGCTGCATACTTGCCGAAGTACCCATGATCGTCCGA
Round1_38	/5Phos/CGCGCTGCATACTTGCCGTGAGACCCATGATCGTCCGA
Round1_39	/5Phos/CGCGCTGCATACTTGCCTCCTGACCCATGATCGTCCGA
Round1_40	/5Phos/CGCGCTGCATACTTGCGAACTTACCCATGATCGTCCGA
Round1_41	/5Phos/CGCGCTGCATACTTGCGACTGGACCCATGATCGTCCGA
Round1_42	/5Phos/CGCGCTGCATACTTGCGCATACACCCATGATCGTCCGA
Round1_43	/5Phos/CGCGCTGCATACTTGCTCAATGACCCATGATCGTCCGA
Round1_44	/5Phos/CGCGCTGCATACTTGCTGAGCCACCCATGATCGTCCGA
Round1_45	/5Phos/CGCGCTGCATACTTGCTGGCATACCCATGATCGTCCGA
Round1_46	/5Phos/CGCGCTGCATACTTGGAATCTGACCCATGATCGTCCGA
Round1_47	/5Phos/CGCGCTGCATACTTGCAAGACTACCCATGATCGTCCGA
Round1_48	/5Phos/CGCGCTGCATACTTGGAGCTGAACCCATGATCGTCCGA
Round1_49	/5Phos/CGCGCTGCATACTTGGATAGACACCCATGATCGTCCGA
Round1_50	/5Phos/CGCGCTGCATACTTGGCCACATACCCATGATCGTCCGA
Round1_51	/5Phos/CGCGCTGCATACTTGGCGAGTAACCCATGATCGTCCGA
Round1_52	/5Phos/CGCGCTGCATACTTGGCTAACGACCCATGATCGTCCGA
Round1_53	/5Phos/CGCGCTGCATACTTGGCTCGGTACCCATGATCGTCCGA
Round1_54	/5Phos/CGCGCTGCATACTTGGGAGAACACCCATGATCGTCCGA
Round1_55	/5Phos/CGCGCTGCATACTTGGGTGCGAACCCATGATCGTCCGA
Round1_56	/5Phos/CGCGCTGCATACTTGGTACGCAACCCATGATCGTCCGA
Round1_57	/5Phos/CGCGCTGCATACTTGGTCGTAGACCCATGATCGTCCGA
Round1_58	/5Phos/CGCGCTGCATACTTGGTCTGTCACCCATGATCGTCCGA
Round1_59	/5Phos/CGCGCTGCATACTTGGTGTTCTACCCATGATCGTCCGA
Round1_60	/5Phos/CGCGCTGCATACTTGTAGGATGACCCATGATCGTCCGA
Round1_61	/5Phos/CGCGCTGCATACTTGTATCAGCACCCATGATCGTCCGA
Round1_62	/5Phos/CGCGCTGCATACTTGTCCGTCTACCCATGATCGTCCGA
Round1_63	/5Phos/CGCGCTGCATACTTGTCTTCACACCCATGATCGTCCGA
Round1_64	/5Phos/CGCGCTGCATACTTGTGAAGAGACCCATGATCGTCCGA
Round1_65	/5Phos/CGCGCTGCATACTTGTGGAACAACCCATGATCGTCCGA
Round1_66	/5Phos/CGCGCTGCATACTTGTGGCTTCACCCATGATCGTCCGA
Round1_67	/5Phos/CGCGCTGCATACTTGTGGTGGTACCCATGATCGTCCGA
Round1_68	/5Phos/CGCGCTGCATACTTGTTCACGCACCCATGATCGTCCGA
Round1_69	/5Phos/CGCGCTGCATACTTGAACTCACCCCCATGATCGTCCGA
Round1_70	/5Phos/CGCGCTGCATACTTGAAGAGATCCCCATGATCGTCCGA
Round1_71	/5Phos/CGCGCTGCATACTTGAAGGACACCCCATGATCGTCCGA
Round1_72	/5Phos/CGCGCTGCATACTTGAATCCGTCCCCATGATCGTCCGA
Round1_73	/5Phos/CGCGCTGCATACTTGAATGTTGCCCCATGATCGTCCGA
Round1_74	/5Phos/CGCGCTGCATACTTGACACGACCCCCATGATCGTCCGA
Round1_75	/5Phos/CGCGCTGCATACTTGACAGATTCCCCATGATCGTCCGA
Round1_76	/5Phos/CGCGCTGCATACTTGAGATGTACCCCATGATCGTCCGA
Round1_77	/5Phos/CGCGCTGCATACTTGAGCACCTCCCCATGATCGTCCGA
Round1_78	/5Phos/CGCGCTGCATACTTGAGCCATGCCCCATGATCGTCCGA
Round1_79	/5Phos/CGCGCTGCATACTTGAGGCTAACCCCATGATCGTCCGA
Round1_80	/5Phos/CGCGCTGCATACTTGATAGCGACCCCATGATCGTCCGA
Round1_81	/5Phos/CGCGCTGCATACTTGATCATTCCCCCATGATCGTCCGA
Round1_82	/5Phos/CGCGCTGCATACTTGATTGGCTCCCCATGATCGTCCGA
Round1_83	/5Phos/CGCGCTGCATACTTGCAAGGAGCCCCATGATCGTCCGA
Round1_84	/5Phos/CGCGCTGCATACTTGCACCTTACCCCATGATCGTCCGA
Round1_85	/5Phos/CGCGCTGCATACTTGCCATCCTCCCCATGATCGTCCGA
Round1_86	/5Phos/CGCGCTGCATACTTGCCGACAACCCCATGATCGTCCGA
Round1_87	/5Phos/CGCGCTGCATACTTGCCTAATCCCCCATGATCGTCCGA
Round1_88	/5Phos/CGCGCTGCATACTTGCCTCTATCCCCATGATCGTCCGA
Round1_89	/5Phos/CGCGCTGCATACTTGCGACACACCCCATGATCGTCCGA
Round1_90	/5Phos/CGCGCTGCATACTTGCGGATTGCCCCATGATCGTCCGA
Round1_91	/5Phos/CGCGCTGCATACTTGCTAAGGTCCCCATGATCGTCCGA
Round1_92	/5Phos/CGCGCTGCATACTTGGAACAGGCCCCATGATCGTCCGA
Round1_93	/5Phos/CGCGCTGCATACTTGGACAGTGCCCCATGATCGTCCGA
Round1_94	/5Phos/CGCGCTGCATACTTGGAGTTAGCCCCATGATCGTCCGA
Round1_95	/5Phos/CGCGCTGCATACTTGGATGAATCCCCATGATCGTCCGA
Round1_96	/5Phos/CGCGCTGCATACTTGGCCAAGACCCCATGATCGTCCGA
Round2_01	CATCGGCGTACGACTAACGTGATATCCACGTGCTTGAG
Round2_02	CATCGGCGTACGACTAAACATCGATCCACGTGCTTGAG
Round2_03	CATCGGCGTACGACTATGCCTAAATCCACGTGCTTGAG
Round2_04	CATCGGCGTACGACTAGTGGTCAATCCACGTGCTTGAG
Round2_05	CATCGGCGTACGACTACCACTGTATCCACGTGCTTGAG
Round2_06	CATCGGCGTACGACTACATTGGCATCCACGTGCTTGAG
Round2_07	CATCGGCGTACGACTCAGATCTGATCCACGTGCTTGAG
Round2_08	CATCGGCGTACGACTCATCAAGTATCCACGTGCTTGAG
Round2_09	CATCGGCGTACGACTCGCTGATCATCCACGTGCTTGAG
Round2_10	CATCGGCGTACGACTACAAGCTAATCCACGTGCTTGAG
Round2_11	CATCGGCGTACGACTCTGTAGCCATCCACGTGCTTGAG
Round2_12	CATCGGCGTACGACTAGTACAAGATCCACGTGCTTGAG
Round2_13	CATCGGCGTACGACTAACAACCAATCCACGTGCTTGAG
Round2_14	CATCGGCGTACGACTAACCGAGAATCCACGTGCTTGAG
Round2_15	CATCGGCGTACGACTAACGCTTAATCCACGTGCTTGAG
Round2_16	CATCGGCGTACGACTAAGACGGAATCCACGTGCTTGAG
Round2_17	CATCGGCGTACGACTAAGGTACAATCCACGTGCTTGAG
Round2_18	CATCGGCGTACGACTACACAGAAATCCACGTGCTTGAG
Round2_19	CATCGGCGTACGACTACAGCAGAATCCACGTGCTTGAG
Round2_20	CATCGGCGTACGACTACCTCCAAATCCACGTGCTTGAG
Round2_21	CATCGGCGTACGACTACGCTCGAATCCACGTGCTTGAG
Round2_22	CATCGGCGTACGACTACGTATCAATCCACGTGCTTGAG
Round2_23	CATCGGCGTACGACTACTATGCAATCCACGTGCTTGAG
Round2_24	CATCGGCGTACGACTAGAGTCAAATCCACGTGCTTGAG
Round2_25	CATCGGCGTACGACTAGATCGCAATCCACGTGCTTGAG
Round2_26	CATCGGCGTACGACTAGCAGGAAATCCACGTGCTTGAG
Round2_27	CATCGGCGTACGACTAGTCACTAATCCACGTGCTTGAG
Round2_28	CATCGGCGTACGACTATCCTGTAATCCACGTGCTTGAG
Round2_29	CATCGGCGTACGACTATTGAGGAATCCACGTGCTTGAG
Round2_30	CATCGGCGTACGACTCAACCACAATCCACGTGCTTGAG
Round2_31	CATCGGCGTACGACTGACTAGTAATCCACGTGCTTGAG
Round2_32	CATCGGCGTACGACTCAATGGAAATCCACGTGCTTGAG
Round2_33	CATCGGCGTACGACTCACTTCGAATCCACGTGCTTGAG
Round2_34	CATCGGCGTACGACTCAGCGTTAATCCACGTGCTTGAG
Round2_35	CATCGGCGTACGACTCATACCAAATCCACGTGCTTGAG
Round2_36	CATCGGCGTACGACTCCAGTTCAATCCACGTGCTTGAG
Round2_37	CATCGGCGTACGACTCCGAAGTAATCCACGTGCTTGAG
Round2_38	CATCGGCGTACGACTCCGTGAGAATCCACGTGCTTGAG
Round2_39	CATCGGCGTACGACTCCTCCTGAATCCACGTGCTTGAG
Round2_40	CATCGGCGTACGACTCGAACTTAATCCACGTGCTTGAG
Round2_41	CATCGGCGTACGACTCGACTGGAATCCACGTGCTTGAG
Round2_42	CATCGGCGTACGACTCGCATACAATCCACGTGCTTGAG
Round2_43	CATCGGCGTACGACTCTCAATGAATCCACGTGCTTGAG
Round2_44	CATCGGCGTACGACTCTGAGCCAATCCACGTGCTTGAG
Round2_45	CATCGGCGTACGACTCTGGCATAATCCACGTGCTTGAG
Round2_46	CATCGGCGTACGACTGAATCTGAATCCACGTGCTTGAG
Round2_47	CATCGGCGTACGACTCAAGACTAATCCACGTGCTTGAG
Round2_48	CATCGGCGTACGACTGAGCTGAAATCCACGTGCTTGAG
Round2_49	CATCGGCGTACGACTGATAGACAATCCACGTGCTTGAG
Round2_50	CATCGGCGTACGACTGCCACATAATCCACGTGCTTGAG
Round2_51	CATCGGCGTACGACTGCGAGTAAATCCACGTGCTTGAG
Round2_52	CATCGGCGTACGACTGCTAACGAATCCACGTGCTTGAG
Round2_53	CATCGGCGTACGACTGCTCGGTAATCCACGTGCTTGAG
Round2_54	CATCGGCGTACGACTGGAGAACAATCCACGTGCTTGAG
Round2_55	CATCGGCGTACGACTGGTGCGAAATCCACGTGCTTGAG
Round2_56	CATCGGCGTACGACTGTACGCAAATCCACGTGCTTGAG
Round2_57	CATCGGCGTACGACTGTCGTAGAATCCACGTGCTTGAG
Round2_58	CATCGGCGTACGACTGTCTGTCAATCCACGTGCTTGAG
Round2_59	CATCGGCGTACGACTGTGTTCTAATCCACGTGCTTGAG
Round2_60	CATCGGCGTACGACTTAGGATGAATCCACGTGCTTGAG
Round2_61	CATCGGCGTACGACTTATCAGCAATCCACGTGCTTGAG
Round2_62	CATCGGCGTACGACTTCCGTCTAATCCACGTGCTTGAG
Round2_63	CATCGGCGTACGACTTCTTCACAATCCACGTGCTTGAG
Round2_64	CATCGGCGTACGACTTGAAGAGAATCCACGTGCTTGAG
Round2_65	CATCGGCGTACGACTTGGAACAAATCCACGTGCTTGAG
Round2_66	CATCGGCGTACGACTTGGCTTCAATCCACGTGCTTGAG
Round2_67	CATCGGCGTACGACTTGGTGGTAATCCACGTGCTTGAG
Round2_68	CATCGGCGTACGACTTTCACGCAATCCACGTGCTTGAG
Round2_69	CATCGGCGTACGACTAACTCACCATCCACGTGCTTGAG
Round2_70	CATCGGCGTACGACTAAGAGATCATCCACGTGCTTGAG
Round2_71	CATCGGCGTACGACTAAGGACACATCCACGTGCTTGAG
Round2_72	CATCGGCGTACGACTAATCCGTCATCCACGTGCTTGAG
Round2_73	CATCGGCGTACGACTAATGTTGCATCCACGTGCTTGAG
Round2_74	CATCGGCGTACGACTACACGACCATCCACGTGCTTGAG
Round2_75	CATCGGCGTACGACTACAGATTCATCCACGTGCTTGAG
Round2_76	CATCGGCGTACGACTAGATGTACATCCACGTGCTTGAG
Round2_77	CATCGGCGTACGACTAGCACCTCATCCACGTGCTTGAG
Round2_78	CATCGGCGTACGACTAGCCATGCATCCACGTGCTTGAG
Round2_79	CATCGGCGTACGACTAGGCTAACATCCACGTGCTTGAG
Round2_80	CATCGGCGTACGACTATAGCGACATCCACGTGCTTGAG
Round2_81	CATCGGCGTACGACTATCATTCCATCCACGTGCTTGAG
Round2_82	CATCGGCGTACGACTATTGGCTCATCCACGTGCTTGAG
Round2_83	CATCGGCGTACGACTCAAGGAGCATCCACGTGCTTGAG
Round2_84	CATCGGCGTACGACTCACCTTACATCCACGTGCTTGAG
Round2_85	CATCGGCGTACGACTCCATCCTCATCCACGTGCTTGAG
Round2_86	CATCGGCGTACGACTCCGACAACATCCACGTGCTTGAG
Round2_87	CATCGGCGTACGACTCCTAATCCATCCACGTGCTTGAG
Round2_88	CATCGGCGTACGACTCCTCTATCATCCACGTGCTTGAG
Round2_89	CATCGGCGTACGACTCGACACACATCCACGTGCTTGAG
Round2_90	CATCGGCGTACGACTCGGATTGCATCCACGTGCTTGAG
Round2_91	CATCGGCGTACGACTCTAAGGTCATCCACGTGCTTGAG
Round2_92	CATCGGCGTACGACTGAACAGGCATCCACGTGCTTGAG
Round2_93	CATCGGCGTACGACTGACAGTGCATCCACGTGCTTGAG
Round2_94	CATCGGCGTACGACTGAGTTAGCATCCACGTGCTTGAG
Round2_95	CATCGGCGTACGACTGATGAATCATCCACGTGCTTGAG
Round2_96	CATCGGCGTACGACTGCCAAGACATCCACGTGCTTGAG
Sequencing Index
N701	CAAGCAGAAGACGGCATACGAGATTCGCCTTAGTCTCGTGGGCTCGG
N702	CAAGCAGAAGACGGCATACGAGATCTAGTACGGTCTCGTGGGCTCGG
N703	CAAGCAGAAGACGGCATACGAGATTTCTGCCTGTCTCGTGGGCTCGG
N704	CAAGCAGAAGACGGCATACGAGATGCTCAGGAGTCTCGTGGGCTCGG
N705	CAAGCAGAAGACGGCATACGAGATAGGAGTCCGTCTCGTGGGCTCGG
N706	CAAGCAGAAGACGGCATACGAGATCATGCCTAGTCTCGTGGGCTCGG
N707	CAAGCAGAAGACGGCATACGAGATGTAGAGAGGTCTCGTGGGCTCGG
N708	CAAGCAGAAGACGGCATACGAGATCCTCTCTGGTCTCGTGGGCTCGG
N709	CAAGCAGAAGACGGCATACGAGATAGCGTAGCGTCTCGTGGGCTCGG
N710	CAAGCAGAAGACGGCATACGAGATCAGCCTCGGTCTCGTGGGCTCGG
N711	CAAGCAGAAGACGGCATACGAGATTGCCTCTTGTCTCGTGGGCTCGG
N712	CAAGCAGAAGACGGCATACGAGATTCCTCTACGTCTCGTGGGCTCGG
N714	CAAGCAGAAGACGGCATACGAGATTCATGAGCGTCTCGTGGGCTCGG
N715	CAAGCAGAAGACGGCATACGAGATCCTGAGATGTCTCGTGGGCTCGG
N716	CAAGCAGAAGACGGCATACGAGATTAGCGAGTGTCTCGTGGGCTCGG
N718	CAAGCAGAAGACGGCATACGAGATGTAGCTCCGTCTCGTGGGCTCGG
N719	CAAGCAGAAGACGGCATACGAGATTACTACGCGTCTCGTGGGCTCGG
N720	CAAGCAGAAGACGGCATACGAGATAGGCTCCGGTCTCGTGGGCTCGG
N721	CAAGCAGAAGACGGCATACGAGATGCAGCGTAGTCTCGTGGGCTCGG
N722	CAAGCAGAAGACGGCATACGAGATCTGCGCATGTCTCGTGGGCTCGG
N723	CAAGCAGAAGACGGCATACGAGATGAGCGCTAGTCTCGTGGGCTCGG
N724	CAAGCAGAAGACGGCATACGAGATCGCTCAGTGTCTCGTGGGCTCGG
N726	CAAGCAGAAGACGGCATACGAGATGTCTTAGGGTCTCGTGGGCTCGG
N727	CAAGCAGAAGACGGCATACGAGATACTGATCGGTCTCGTGGGCTCGG
N501	AATGATACGGCGACCACCGAGATCTACACTAGATCGCTCGTCGGCAGCGTC
N502	AATGATACGGCGACCACCGAGATCTACACCTCTCTATTCGTCGGCAGCGTC
N503	AATGATACGGCGACCACCGAGATCTACACTATCCTCTTCGTCGGCAGCGTC
N504	AATGATACGGCGACCACCGAGATCTACACAGAGTAGATCGTCGGCAGCGTC
N505	AATGATACGGCGACCACCGAGATCTACACGTAAGGAGTCGTCGGCAGCGTC
N506	AATGATACGGCGACCACCGAGATCTACACACTGCATATCGTCGGCAGCGTC
N507	AATGATACGGCGACCACCGAGATCTACACAAGGAGTATCGTCGGCAGCGTC
N508	AATGATACGGCGACCACCGAGATCTACACCTAAGCCTTCGTCGGCAGCGTC
N510	AATGATACGGCGACCACCGAGATCTACACCGTCTAATTCGTCGGCAGCGTC
N511	AATGATACGGCGACCACCGAGATCTACACTCTCTCCGTCGTCGGCAGCGTC
N513	AATGATACGGCGACCACCGAGATCTACACTCGACTAGTCGTCGGCAGCGTC
N515	AATGATACGGCGACCACCGAGATCTACACTTCTAGCTTCGTCGGCAGCGTC
N516	AATGATACGGCGACCACCGAGATCTACACCCTAGAGTTCGTCGGCAGCGTC
N517	AATGATACGGCGACCACCGAGATCTACACGCGTAAGATCGTCGGCAGCGTC
N518	AATGATACGGCGACCACCGAGATCTACACCTATTAAGTCGTCGGCAGCGTC
N520	AATGATACGGCGACCACCGAGATCTACACAAGGCTATTCGTCGGCAGCGTC
