## Supplementary Table 2 for "Spatial Transcriptomics Unveils the Blueprint of Mammalian Lung Development"

### Sheet: Sheet1
The data summary of spatial transcriptome in developing mouse lungs.
sample	raw reads	debarcoded	mapped	UMIs	spot number (after QC)	spot median UMI (after QC)	Total gene number (after QC)	spot median gene (after QC)
E12.5_1 (20 μm)	43756033	38118861	27054844	6461208	1867	2852	22015	1854
E12.5_2 (20 μm)	41268380	36718698	28535511	5418297	1580	3091	21195	1805
E15.5_1 (20 μm)	305790951	262563203	194209927	49835164	6803	6344	23912	3128
E16.5_1 (20 μm)	260091230	209517001	152225302	68922741	3015	17799	24342	5514
E16.5_2 (20 μm)	348064481	312490213	247681131	83484591	3011	21409	24610	5813
E16.5_3 (10 μm)	168231910	152086330	120301261	32511360	6526	3046	21751	1882
E17.5_1 (20 μm)	349145769	275184587	181294020	51228216	4744	6617	24222	3170
E18.5_1 (20 μm)	192140878	178650527	134809499	37598723	4150	7197	23529	3464
E18.5_2 (20 μm)	204435899	182264597	125947040	41636680	4114	6046	24038	3115
E18.5_3 (10 μm)	165088676	146822361	107453195	36431638	6164	2824	22803	1874
P0_1 (20 μm)	244276306	198432700	136929240	38439042	3451	7349	22964	3183
P3_1 (20 μm)	244495238	197679954	124302517	41414680	4630	4896	22792	2198
Overall	/	/	/	/	50055	5365	27213	2758

### Sheet: Sheet2
The data summary of spatial transcriptome and epigenome of E12.5.
RNA	sample	raw reads	debarcoded	mapped	UMIs	spot number (after QC)	spot median UMI (after QC)	Total gene number (after QC)	spot median gene (after QC)
	E12.5_3 (10 μm)	89447884	62924918	55578742	18329204	2767	6624	29624	2966
	E12.5_4 (10 μm)	123380891	109332120	88639139	15447801	2852	5416	30327	2842
ATAC	sample	raw reads	debarcoded	combined Peaks (after QC)	spot median fragments (after QC)	spot median TSS (after QC)
	E12.5_3 (10 μm)	119707628	100654123	68289	17635	3.37
	E12.5_4 (10 μm)	130011442	111531887	76230	19339.5	3.65

### Sheet: Sheet3
The summary of P14 Stereo-seq data.
sample	raw reads	debarcoded	mapped	UMIs	spot number (after QC)	spot median UMI (after QC)	Total gene number (after QC)	spot median gene (after QC)
P14-bin100-50 μm	/	/	/	77143569	15031	5045	26134	1984
