## Supplementary Table 5 for "Spatial Transcriptomics Unveils the Blueprint of Mammalian Lung Development"

### Sheet: Sheet1
RNA FISH probes
Name	Sequence (5'_3')	Modification
Ager	UCCCCUCAUCGACAAUUCCAGUGGCAGUUU	5'FAM
Sftpc	CUCAAGGACCAUCUCAGUAUGUUUUUGACU	5'CY5
Col4a4	AAGAGGAUAAAUAUUAGUGACCAGGGGGCU	5'FAM
Sdc4	UGGGCUCCUCCGUGUCAUCCAGAUCUCCAG	5'CY5
